# Predictive design of tissue-specific mammalian enhancers that function *in vivo* in the mouse embryo

**DOI:** 10.64898/2025.12.22.695948

**Authors:** Shenzhi Chen, Vincent Loubiere, Ethan W. Hollingsworth, Sandra H. Jacinto, Atrin Dizehchi, Jacob Schreiber, Evgeny Z. Kvon, Alexander Stark

## Abstract

Enhancers control tissue-specific gene expression across metazoans. Although deep learning has enabled enhancer prediction and design in mammalian cell lines and invertebrate systems, it remains unclear whether such approaches can operate within the regulatory complexity of mammalian tissues in vivo. Here, we present a general strategy for designing tissue-specific enhancers that function reliably in mice. We use deep learning to train compact convolutional neural networks (CNNs) on genome-wide chromatin accessibility and fine-tune them via transfer learning on validated human and mouse enhancers. Guided by these models, we design fifteen synthetic enhancers for the heart, limb, and central nervous system (CNS) in mouse embryos, all of which are active in their intended target tissue. Our work establishes a generalizable framework for programmable control of mammalian gene expression *in vivo*, opening new avenues in functional genomics, synthetic biology, and gene therapy.
