## Supplementary material for "Predictive design of tissue-specific mammalian enhancers that function *in vivo* in the mouse embryo": Table_S1

### Sheet: Sheet1
Table S1: designed synthetic enhancers selected for in vivo validation
For each tissue, five synthetic sequences were selected. For each selected sequence, predicted accessibility are shown as well as their predicted activity (logits). The two last columns contain the DNA sequence and the corresponding, comma-separated contribution scores for each nucleotide.
tissue	id	predicted_accessibility_heart	predicted_activity_heart	predicted_accessibility_limb	predicted_activity_limb	predicted_accessibility_midbrain	predicted_activity_midbrain	sequence	nucleotide_contribution_score
Heart	1	9.10131	13.4639	4.03448	-0.581964	4.62112	-0.680288	ATGCACGCTTTAGCCTTTCCACAGGAATACAAAGAGGTATTAGCATAGCTGGCAGAAGAAATTTTTGTTAAATCTCAGACCTACGTTTAAGCGTGCTTTCAGCCCTGTCCTTATCTTCGTCCACAGGCTCCCCTCCAACTGCCAGGAATAGATAGCGTTTAGCAGCGCCTTTCACTGCTGAGCTATATTTATAGCCCAGGAGTGAGCCACTTCCATCAATGACAGGCCTGCAAGCCTTGGTCACGCTATATAGCAAGGCATGCAGCAAAGCTGACTCAGCCTTGTGGAGGAACTCTTATCAGCACTCTTGAAACAGGAAGTTCCTGGAAATAAGATCCTCCCCCAGGCAGACCTTACTAAGTGGTTGTTGTTGATAACGACGTCATGCGATCACAGGTC…	0,-0.00024320816904492,-0.000100760198633907,-5.42176112048765e-05,-4.17159899370745e-07,-0.000153974475712175,-0.000116282511194186,0.00016685811946445,-7.78425423959561e-07,-2.09539007664716e-05,-0.000253371505368705,-3.19825007318286e-05,-0.000125259974538494,-7.87721598635471e-05,-6.99676563226603e-05,0.000120942668700081,-0.000278240406569239,-0.00020863011945039,-0.00012247738924998,2.87660…
Heart	2	7.73581	10.2678	2.35619	-0.74491	4.27354	-0.174231	ATGACTCAGCGGTTATCTCTTCAATGCAGCTAAGTTCCTAGCTATTTATAGCTATTAAGAGCCCAGGGGTGTCTCCCATGTCTCGGGAAGACGTCTATACTCGTTCTTATCAGCAAAGTAACCCAAGCCTCCAGCCCGCAATCTGGAGATAAGGATTAGGCACAGATAACTTTAGTTGGCGTAATCCTTTGCTCCGAGTCCTGTGAGATCAGAGTTGGGTTTGCAATTGAAAACTTTGAACCAATCTGCTTGAGACAAGAAAGTTTTTCATTTAGGATGTTGAACTCTTCTACCTTCTTCAGTTGGGAGTGGTTGGAGCATACAGACTGCTGCTTGAATTGAACAATGCATATACACCTTATCACAAGTATCTTATCTTACTCCGGGCAGGCCTGTCAA…	0,0.000448751552012254,0.00103841249776451,0.000748234809589121,0.000982138394883805,0.000766163414032235,0.000995202927042556,0.000527828770482302,0.00100906395244238,0.00129032737140733,0.000108967450360069,0.00101334370900076,0.00186834973977966,0.00200324165794882,0.00415712082358368,0.00271745110992924,0.00281758503999299,0.000470357442500244,-0.000284403966270475,-0.000338469892776629,-6.20…
Heart	3	7.6331	9.81408	3.14801	-0.374468	4.14296	-0.675839	CCACAGCCTCGTGGCCTGCCTCCCGTGAAGTCATGGTTGGACGGGCGATAAAAATAACCGGGCTGGTTTTAGCCGCCACAGAAGCCTTGTTATCAGCCAGCCTTGAGCATTCCTCAAGCTTCCTGGAATGTGACCAGCGTTATCTGAGCGCCTACACCTAGTGATTTTTTAAAGATAAGAATTCGTTTGCATTCTTTCTTTTTGGTAGCTTAAGAATTGTCTCGTGAAATGTCAACTTGTTGGCTTAGTCTTATCTTAGGCCACTTCTGTGGAAAGTGAGAGATAAGCCCACACAAGCCATGAGTCACTTTGGCAGCCTGTATTGCTAAAAATAACAGGGAATGCAGTGTGAGGCTGAGTGCTTCTAGCCCACCAACTACCACTTCTATGCCACTTAGG…	0,-6.73955220099742e-05,3.73459624825045e-05,0.000304621592276817,0.000104249273354071,0.000333713242434897,-7.78350399559713e-05,0.000712370771470887,5.51258050563774e-05,0.000325235520576825,0.000382178168629252,0.000415437801184453,0.000764456912766036,0.000408083062211517,0.000292644301571272,0.000964781967595627,0.000227309314068407,0.000891520642362593,0.00027420362466728,0.0004474844018568…
Heart	4	7.42895	7.6947	2.97272	-0.999542	3.11324	-0.502742	CCTTACAGCTAGGTGGGACTCCAGCTAAATGCAGATAAGGGACGCGCTTGATCAGGCCTTGCTGGGTGTAGCACTATATCAGCTCGATTGCTGACAGCAGATGGCTCATGGGTTCCAGATAGCTCTCTCTACTCCTGTTTCAGACCTTATCTTGTGCAGCTAACGCCTACCCCATGTCTTTCACGGCCGGCAGTTTTCGGAGGCAAGAAGAGAGATAAGGGTTCAGGCATCCTCAGAACTGCCAGAAACCCCTCTTATCTGGACAGGACCTTCAACCTGCAGATAAGAATGTCTGGTCACCTAGTTGAGATAAGGCGTACGTATATCAGCAAGCCCACAGTGGGGGTTGATCAATGGTTGGTTTGCTGACGCAGCAGAACGCGGCCACATGACCAGGAG…	0,5.75866775716349e-05,4.30712943398248e-05,-0.000231048322066272,0.000196164647513797,0.000412677726171751,-1.41704150883015e-05,0.000314283527623047,0.000303180157552561,9.22416101093404e-05,0.000210928070955561,7.15139141357213e-05,0.000611350922681595,1.9535686551535e-05,0.000217599080788204,0.000231603230249675,0.000347071960986796,-0.000334036892945733,0.000475571716251579,1.9012814400412e-…
Heart	5	7.58616	8.02359	2.53946	-0.941614	3.27444	-0.936859	CCTTCTTCTGAGGCTTGTACTATCTAATTTCACCTTATCAGTAGGCCAGACAGTCCAGTGGGCCTCACCTCTAAAACTTTTGTGACATTTCCAGCCTTTAGGAAAGTTTCAGCCAAAAACGTGGTCCTGGGTGGAAGTAAAGCGCTTATCAGCATTGGGGCCAAAGATAAGATAAGCTCGGCAGGGAACTGGCTTTGGGCCTGACACAGTTCTCTGGCTGAGTCACTCCATGTGGCCTTTATAGATAAGCCAGGGGTGACTAGGCTAGCTCAGTTTTGGATGAGTCACTTGGGAGTCAGCTAGTTTAGCCAAAATGTGCTGGTTTTGTCAGTTACATTGCATGGCTCTGAGGTGATAAGTCCATCTGTGAGGAACTACTAATATCTCCTGGTGACCAAA…	0,8.3777467807522e-08,-2.99633748727501e-05,-0.000399456866589389,-0.000115166337600385,-1.82971364756668e-05,-0.000200332826934755,-0.000148934802373333,-0.000194635646080314,-0.00036844422809736,-0.000109055041284591,3.83319846150698e-06,-0.000212862045909787,0.000127039412200247,-0.000165833824103174,2.11965566541039e-05,0.000428353089264419,8.44996847899893e-05,7.92022075074783e-05,0.00043207…
Limb	1	2.52817	-5.38302	11.7272	13.3585	4.53448	-0.950718	TTAAAACCACATGTGTGAAGCCAATTAAGTTTAGCAGGAGTAAATTAAAACCAGATGTTTACAGAACTAAATGGCCCTGCAGTATAGAGATCATAAGGTTGAAAAGCAATGAAATGCTTAATGAAAACAGGTCAGGTTTCTTGCAGCTCCGCCATAGTTCACAACTTTAGGTCTGCTCAGGTCTGCATAATGGCAGGCTGTAGTTAATTGGCTGCAGCTCACAACTTGGCTGCAAACTGGTCGTACAGGGGAGGCACCAGCTTGGCTAATTAGCCAGACCTTAATGAACTTAAGGCACTCCTTCTGCGAGATTGCCTTCCAGCATGTGGCCTTTGATTAGTGGGGAAAGGTTCTAAAATCCTGCATTAATGGGTTCCAGATGTTCTGCCAGACCCCGTC…	0,0.000303923603123621,0.00027912646652112,0.000421556722812966,0.000379710152328698,0.000470783410928561,0.00106365571803508,0.00117591281992645,0.00120369908109751,0.00127679740675376,0.00102019914844277,0.000986693556696992,0.000656493295191467,0.000903150559970527,0.000734920723443793,0.00018751353960397,0.00030701066911206,2.14213990238932e-05,0.000323614787575934,0.000523427169482602,0.0011…
Limb	2	2.2107	-3.84215	10.2885	11.5687	3.87127	-1.21017	AAAATTTCACTGTACTCCTGACCTGATCTCCCAACTATACTTCTCGTAAAACTTAGAAGCAGTAACAAAAACGGAAACAGGCTAACATCTGGTTCTCATTAAAGTAGGGACCAGCACAACACACCAACCACTAAAGGTTAAAATCCCTCTCGCCTTTATTGCCAGACCGGGTGTATGCACACACTCTGAGCATTTCCTAATGAGGGCCACCTGGTTCTAATTACCCTTGTTTGTGAATTTTTCCTGGCTAAATTGCCTCACTTTTGACGGGGCCCTGCAAGACATATGGTTTCAATTAGTCCATTAGGAACCTTCAGCCCTAGGAACATGAGGCGGTTTTTAATATTTCCGCCATAAATTCAATCTCCTTGTCGTAATATGCAAGCTGAGACCAGCTGT…	0,3.09017889173902e-05,3.46668026531916e-05,-2.43966319317224e-05,-2.67678085947409e-06,5.29803334575263e-05,-1.35136099925148e-05,-5.58109412577323e-05,-3.0727455377928e-05,5.83140065941734e-05,-7.18218107112989e-05,1.68510665844224e-06,4.48613543358078e-05,1.82560131133869e-05,-2.71276077455696e-06,-1.09582152117582e-05,1.27486737437721e-05,6.49452083189317e-05,-2.44568834932579e-05,-4.25109969…
Limb	3	2.85131	-5.7267	6.86687	5.83197	4.54628	-0.973061	AGCAGCATTGAAGCCCCTAATTGCATGTCAAGTTTTCTGGCCATAAAACTCCAACCTGAGCCTCCAGTTGCCAACAGACTTGCTCAGATCTTTATGCATGGGGATCTTACCACACAATGCCAGAAACAATTGGGGTTTAAGAGAAGAGGCTGCAACTGTTAAAGGACCAGTAGAGAGGCTTCTATAGAAGGATTTGCAGGGTTTTAAGGCTACAAGCAGCCATTAATTTTTAAATTCTAGGTAAATGAATACACCTGGAAATAACTCCGTTTAATCCGCTGCTGTTGTAAACAGCCTAATGATTTATAGCGTGGAGGGCTGAAACTTAGCGTTTCTCTAGCAGAACTGGAAATGCTTGCACAGTGCGGCTTCACAGCGGGGTCTGGAATTATTTTGAAA…	0,5.18403233309073e-05,0.000286443667355343,-0.000352094556719749,0.000141514732440555,9.46415549333324e-05,-0.000122397198592807,-0.00018561820150353,0.000271399032862973,-0.000345417552539402,-0.000198584797399235,0.000115749226933985,3.45576899235311e-05,0.000118336020877905,-0.000106600843896558,-4.43141054529406e-05,-0.000143656984655536,0.000805776481320208,0.000519375599305931,0.0011063652…
Limb	4	1.93369	-4.59117	8.21245	8.06468	2.57452	-1.76743	AGAACATCCTGTGGAAGACAATCCTTACTTTGGAGTTGTTTAAAATCATATTCAAACACGACGGCTGTTGTGTTTATTTGTGTCCTTCGGAGTCTTAGAGAGATTTTGGAAAGGTTTACCTGTGTGGTTCTCAGAGACTTGAGCTGCATAATAAAAAAAAGCTCTTTCAAAGTTTTAACTTAAAATATAAGGACTGGCAAGAGGTCGCTTTTTCAAGCCGTTAAAGAACCTAAAAAAAAAGTCTGGAATGACCCCTTTAATGAGCTGCCAGGAGTACAGATTATGTCTGAATTGGGACTGCTGGGCCGTTAATGTTTATGGCTTCCTTGTATTCTTGCAGGCTGTTAACCAGAGCATGGAAATGCAATCCAGCGGCAAGTAGTCACACATGTGGTTTTA…	0,3.19734861335519e-06,-4.6022335110365e-05,-4.42472449162779e-05,-2.23571261813049e-06,-7.56903095054895e-05,-0.000135208834617515,-0.000150418419639209,-8.26618712608251e-05,-4.04918009769517e-05,-8.67936525037294e-05,-8.25484967322154e-05,-1.65683355635338e-05,-0.000121592225402765,2.98009493735663e-05,-3.0850901591748e-05,-0.000134447009978658,-6.16773919819025e-05,2.93059136356533e-05,-8.640…
Limb	5	2.02638	-5.34221	9.2737	10.1298	3.83432	-1.86683	TGGGGTTCATGCATTGATCATGCTTGAAATGAATGTTGCTGTAAAGTTGTAGCCAATGTTGTCACAAATGAGGCCCCCAGCAAGTTTGTTTCCCTCCCTTGGACCCATAAAATGCCCTCACTAAAGCATGTGGCCAGCAATTTCTTCCATATGGTTTTCGATCAGCTGTGAGGCTGGAGAATAACCTTTAAAGGCCAGATGGAATCCGACTAATAGGAGCCGTGAACAACCAAAGAAGTCGTAAAAATGGTAGCAGTTGCAGCATGGAAACGACTAATTACACTCTGGCCACCATCTGGTTTCAATTACGACTTTGTCGTCGGGGGTATGTTTTATTGGCAACATAATTTTTCGTAATGTAATCGGAGGAGTGGAACAGTCCTAAACTGCTCGCTGATC…	0,4.01179166715338e-05,7.35690646524745e-05,6.65030128902799e-05,9.25739473223075e-05,-1.30683618635885e-05,-7.18987466916588e-05,-5.44232642596398e-06,-2.06176795200008e-05,-1.84402184822829e-05,-0.000142519379551231,-2.44206993329499e-06,-0.000116028166121396,-9.01172001204031e-05,-0.000118694652201157,-0.000169980219488934,-0.000128951181197863,-0.000295434301715432,-3.1982484524633e-05,-0.000…
CNS	1	2.32706	-5.93954	1.67169	-1.84597	12.4331	13.6181	ATTTAACTGTTGATAGAAGGATTTTGGTTATCTTGGAGGTTTGCCCTTCGGTTTTTGTTGCAATTGAAGCCTCCTTACACTTCATTATAATCATTCCATCTTCTTTTGTTCCGAGCTGGAACTGATCGTACCAAGAGCTCCTCCTCCCTCAAGCAAGGCTTGTCAGGCTTAGATGCAAATGAGCAGTGCAGAATAGGTATGGATACCAAGAACAAAAGCCTGGATCTTTTGCACGCTTTTCGGACTGTTCCCAAAAGAGGATTTCTTTTATCCGGGGGTCTCCTCCACAGCCTCACACAAAAGGATTATGAGCCTAAGCACAAAGGGCCTTCAAATTCCTTTCAGACGACAAAAGGCTTTTATGCCGGGTCATTTGAGAGGAGAGGAGTTATCGTGTTA…	0,1.93328509112689e-05,0.000148913101743347,-6.57344957062378e-07,-2.87403814400022e-05,-9.8449103816165e-05,-0.000244710625938751,-0.000191741055227794,-0.000193976337204731,-7.42235037250794e-05,-0.000205129854548431,-0.000287369159877926,-0.000132453705946318,-0.000240627466484966,-0.000127977261445267,-9.15122160245119e-05,-6.08000867578085e-05,4.28792528600752e-05,-8.01859744024114e-05,-3.41…
CNS	2	2.73686	-3.92579	2.74026	-0.687171	11.9549	13.1246	AATTGTTGCTGAGATGACTTGTCTGGCACTAGGTCAGCACAAAGATAGCTGAGAACAATGGACTCCCTTTTGTTCGGATTAAATCGGATTAAAGCTGGCAGGCTCCTATTGTGCGGTGAAGAGCACAATAGACCTAGCCTCTAGAGACAGTTCTTGACAGGCTGTCCAGCTAAGAGGCCTCCTTTATTCTGGGAGGATTTGCATAGAGATAAGGCATTGTTGGCACAAAAAGGATTATCCTGTCAGACTGTGTAAAGAGGATTATCTTGATCCCCATTGTGGACTACAATAGGCGCCAGCTTCTGATGGGGCTTGGTGTGATGCTTTTTTGTCTAAGGACCATCTTTTTCATGCAAATGAGGCTGAAGGATTCGCAGTCTAGAGAACAAAAGAAACAAA…	0,0.000269383723616556,0.000397734295129339,0.00025483672430255,0.00012323927554462,0.000187240590275906,0.000171405256651269,7.5626934722095e-06,5.88455995330151e-05,-0.000136414344260629,-0.000238450830745478,-0.000198022374988796,-0.000402307752551678,-0.000229728705553498,-0.000110357687844953,-0.000206234371107712,-0.000226125291410426,-0.000201459885574877,0.000222383281543443,5.29240141622…
CNS	3	2.64346	-4.39233	3.25534	-0.948282	10.4837	9.87163	GCAAGGGTCAAGCAGTTTGAGAGATGGCCTGGTAACATGAGAGAAGAAGACTCCCACTTCCTAGAAAAACTTACCTAGGGTAGTTTTTAGCAGAGCAATTGGTTCCCAACTCTTACAATTCTGAAAAGGGGATGTGTAAGAACAGACAGGACAATGTGGATCCCTCCCATGATTTGTAGCCCGTTGCTATGGTGACGTCACTTCTGTTTGCAGTGGGTCCACTCTCACAGTCGGATTAGTGCAAGCAGCTTCTTTCTTCAAACAAAGGGACACCTGCCAAAAGGTTAAGACACCCGGGTTTGCTTTTGTTTACTCTTTGTCTTAATCCCCTTCATTATGCATCTCTCCACAAGTGCGGCTCAGGTCTGAGAAGGATTAGCTCCATTCAGTCTTACACAT…	0,4.94644275704559e-06,9.68901859778271e-06,5.39417313075319e-05,-8.06553509346486e-05,-4.96041420137772e-05,-0.000134658187180321,-5.34585765740303e-05,-0.000137638768110264,-4.4237008712571e-05,4.91378990136582e-05,-6.55750060423088e-05,6.4716044376496e-05,-8.69741943233748e-05,-0.000103574755908085,4.42030748035904e-05,1.45755400808412e-06,3.78728541363671e-05,-8.25135353488804e-05,-6.49024482…
CNS	4	1.80392	-6.30117	2.25446	-0.692401	9.78516	9.89466	CAATGCATGTTTAATTGTTGCTTTGGCCAGCCCAAGATGTGGGAATTTTAGATATCCACTATGGCCACTTCTTGTTCCTTTGGAAGGCAGTCTCCCTTGTCACATCAAGCCGCCACTCAATACCGTCGCATAGAATAGACTAGAGCTTGAATAATTTATCAGCTCAGGCCAGTGTGGCTTAATCCTATTTTGTCCTCCATAACTCTAGAGTTCTAGCTAGCAGTACAAATTGGATGACCATTCAGGCCCGGACATGGGGGCCTTTACCTCCCCCGGAAGGAAAATTGTTGCCAGGGCAAGGACTTCAAGGCCAGACAAAGCAGCCAGTAATTTGACAACAGATGTCCATTCGACAGCTGCTAATTGGTTGACTTGTCAAGCTCTGTGAGAAATTAGGCC…	0,5.97326405772947e-05,0.000103311848652083,0.000134934549657828,5.81393761285654e-05,3.55477047105524e-05,-2.44808928005114e-05,3.03581199773362e-05,-0.000105614716658238,8.032662527512e-05,0.000119405706727775,0.000214800021803967,0.00019090138476713,7.36828331355355e-05,0.000171199123997212,7.20764014613451e-05,-7.03653708978891e-05,3.93339836227824e-05,8.61569072094426e-05,-0.0001637658858544…
CNS	5	2.7275	-2.42083	3.35795	-0.528531	11.2172	11.3926	GGTGGCTTTACTTGCCTCAATTTTGGATTCAAGTTTTTTAAGGGACTTGGCAGTTTAAGCTGTTCCAATATAGTCTGACCTTCACAGTTATTTATGATACAGCAACCATTTACCGTTTGACAGGAACTGCCTGCATGCATAGTAATTCTGAGACTCAGGCTGCCCTGCTTGAACCCTTGGGGGTGTGACAGCTGGGCCCCTGAGAATCGGCCTTTCAGCAAGTGGAACAATGGATCGAGCTAGCGCAAGCCTCCATAGTACGCAGCAGCCAACACAATGCTTAAGTTTAAACGTCCCTGACAATACCCGAACCATCCCTTTGTTCAGCGGCTCTCCTTTTCATCCATTAGCCCATGCCCCTGAGCAAGAGCACTATTTGCATTTAAGTGTGGGGGTGCC…	0,-1.13227261431348e-05,-0.000133796925433671,-0.000153585290843239,5.01443894881959e-05,1.2334393893525e-05,0.000152294572276332,0.000286767279410469,0.000204046508097235,-5.39838957138272e-05,-8.58107149360876e-05,-3.10086884383054e-06,-5.98135757172713e-05,-4.33623832236663e-05,-2.60642350667695e-06,-5.1475829948231e-05,-3.41581646807754e-06,-5.96688550990621e-05,3.44725740410468e-05,2.7349144…
