## Supplementary material for "Predictive design of tissue-specific mammalian enhancers that function *in vivo* in the mouse embryo": Table_S2

### Sheet: Sheet1
Table S2: publicly available ATAC-seq BAM files used in this study
Download links for publicly available ATAC-seq mapped reads from day 11.5 mouse embryos. Reads aligned to the mm10 version of the mouse genome were retrieved from https://www.nature.com/articles/s41586-020-2093-3 (2 replicates per tissue).
Tissue	Replicate	Download link
Heart	rep1	https://www.encodeproject.org/files/ENCFF108LKO/@@download/ENCFF108LKO.bam
Heart	rep2	https://www.encodeproject.org/files/ENCFF488ZAF/@@download/ENCFF488ZAF.bam
Limb	rep1	https://www.encodeproject.org/files/ENCFF337KGL/@@download/ENCFF337KGL.bam
Limb	rep2	https://www.encodeproject.org/files/ENCFF307BQB/@@download/ENCFF307BQB.bam
Midbrain	rep1	https://www.encodeproject.org/files/ENCFF101USP/@@download/ENCFF101USP.bam
Midbrain	rep2	https://www.encodeproject.org/files/ENCFF876OCM/@@download/ENCFF876OCM.bam
Hindbrain	rep1	https://www.encodeproject.org/files/ENCFF987NBY/@@download/ENCFF987NBY.bam
Hindbrain	rep2	https://www.encodeproject.org/files/ENCFF404WLO/@@download/ENCFF404WLO.bam
Forebrain	rep1	https://www.encodeproject.org/files/ENCFF317LET/@@download/ENCFF317LET.bam
Forebrain	rep2	https://www.encodeproject.org/files/ENCFF765GMR/@@download/ENCFF765GMR.bam
Neural tube	rep1	https://www.encodeproject.org/files/ENCFF267GKR/@@download/ENCFF267GKR.bam
Neural tube	rep2	https://www.encodeproject.org/files/ENCFF742RLX/@@download/ENCFF742RLX.bam
