## Supplementary material for "Predictive design of tissue-specific mammalian enhancers that function *in vivo* in the mouse embryo": Table_S5

### Sheet: Sheet1
Table S5: number of sequences used for sequence-to-accessibility models
The table below summarizes, for each tissue and each fold, the number of sequences in the training, test and validation sets used for sequence-to-accessibility models. The fraction of inaccessible control regions compared to annotated ATAC-seq peaks is shown in the last column.
tissue	set	fold	ATAC-seq_peaks	Inaccessible_control_regions	Total	Fraction_inaccessible
heart	training	fold01	412034	699247	1111281	1.7
heart	training	fold02	412102	697958	1110060	1.69
heart	training	fold03	411304	695374	1106678	1.69
heart	test	fold01	38968	66470	105438	1.71
heart	test	fold02	38452	66086	104538	1.72
heart	test	fold03	38900	67759	106659	1.74
heart	validation	fold01	22836	38163	60999	1.67
heart	validation	fold02	23284	39836	63120	1.71
heart	validation	fold03	23634	40747	64381	1.72
limb	training	fold01	378228	699247	1077475	1.85
limb	training	fold02	378344	697958	1076302	1.84
limb	training	fold03	377738	695374	1073112	1.84
limb	test	fold01	36232	66470	102702	1.83
limb	test	fold02	36076	66086	102162	1.83
limb	test	fold03	36116	67759	103875	1.88
limb	validation	fold01	21036	38163	59199	1.81
limb	validation	fold02	21076	39836	60912	1.89
limb	validation	fold03	21642	40747	62389	1.88
midbrain	training	fold01	562538	699247	1261785	1.24
midbrain	training	fold02	562666	697958	1260624	1.24
midbrain	training	fold03	560884	695374	1256258	1.24
midbrain	test	fold01	53486	66470	119956	1.24
midbrain	test	fold02	53654	66086	119740	1.23
midbrain	test	fold03	53358	67759	121117	1.27
midbrain	validation	fold01	31044	38163	69207	1.23
midbrain	validation	fold02	30748	39836	70584	1.3
midbrain	validation	fold03	32826	40747	73573	1.24
