## Supplementary material for "Predictive design of tissue-specific mammalian enhancers that function *in vivo* in the mouse embryo": Table_S6

### Sheet: Sheet1
Table S6: number of sequences used for sequence-to-activity models
The table below summarizes, for each tissue and each fold, the number of sequences in the training, test and validation sets used for sequence-to-activity models.
tissue	set	fold	sequences
heart	training	fold01	40757
heart	training	fold02	42187
heart	training	fold03	41074
heart	test	fold01	14922
heart	test	fold02	14364
heart	test	fold03	14870
heart	validation	fold01	1192
heart	validation	fold02	2107
heart	validation	fold03	2305
limb	training	fold01	38288
limb	training	fold02	38086
limb	training	fold03	38011
limb	test	fold01	14922
limb	test	fold02	14364
limb	test	fold03	14870
limb	validation	fold01	1856
limb	validation	fold02	2235
limb	validation	fold03	2151
midbrain	training	fold01	46723
midbrain	training	fold02	46692
midbrain	training	fold03	47264
midbrain	test	fold01	14922
midbrain	test	fold02	14364
midbrain	test	fold03	14870
midbrain	validation	fold01	2327
midbrain	validation	fold02	2789
midbrain	validation	fold03	1755
